# Two roles for the yeast transcription coactivator SAGA and a set of genes redundantly regulated by TFIID and SAGA

**DOI:** 10.1101/745059

**Authors:** Rafal Donczew, Linda Warfield, Derek Pacheco, Ariel Erijman, Steven Hahn

## Abstract

Deletions within genes coding for subunits of the transcription coactivator SAGA caused strong genome-wide defects in transcription and SAGA-mediated chromatin modifications. In contrast, rapid SAGA depletion produced only modest transcription defects at 13% of protein-coding genes – genes that are generally more sensitive to rapid TFIID depletion. However, transcription of these “coactivator-redundant” genes is strongly affected by rapid depletion of both factors, showing the overlapping functions of TFIID and SAGA at this gene set. We suggest that this overlapping function is linked to TBP-DNA recruitment. The remaining 87% of expressed genes that we term “TFIID-dependent” are highly sensitive to rapid TFIID depletion and insensitive to rapid SAGA depletion. Genome-wide mapping of SAGA and TFIID found binding of both factors at many genes independent of gene class. DNA analysis suggests that the distinction between the gene classes is due to multiple components rather than any single regulatory factor or promoter sequence motif.
