## Supplementary File 5 for "Two roles for the yeast transcription coactivator SAGA and a set of genes redundantly regulated by TFIID and SAGA"

### Sheet: CR
motif	% target	% background	best match
TATATATAAG	64.57	38.51	TATA
MTTAGTMAKH	16.72	6.17	YAP7
AAMAGGGGCGGC	38.04	22.26	MSN2
CTAGTTTTTCCG	5.67	0.78	RGT1
TCATGCWACATN	7.98	2.11	PHD1

### Sheet: TFIID
motif	% target	% background	best match
GTTACCCG	18.18	5.9	REB1
TTTYATCTCATCKCAT	9.65	2.77	TOD6
TGAAAAATTT	18.12	8.44	STB3
TCACTWWNHACG	12.44	4.98	ABF1
TTTTCAGTTTTT	11.5	4.87	RLR1
AAGCCCTA	27.24	17.87	TBF1
GCCATCGT	21.98	13.45	ROX1
CATCCTTACA	14.93	7.85	FHL1
ATAAYATC	58.87	48.48	GAT3
